# Mining association rules for targeted spatiotemporal aquatic environmental DNA (eDNA) sampling

**DOI:** 10.64898/2026.09.16.752056

**Authors:** Nikolett Toth, Luiza Antonie, Robert H. Hanner, Daniel J. Gillis, Jarrett D. Phillips

**Author notes:** **Corresponding Author**: Jarrett D. Phillips^1,3^, **Email Address**.

## Abstract

Environmental DNA (eDNA) offers a non-invasive alternative to traditional, more destructive sampling methods for determining species occupancy at ecological sites of interest. Aquatic eDNA sampling entails filtering a known volume of water to capture and detect genetic material shed by organisms. While the influence of individual environmental properties on the presence of target eDNA has been widely studied, it remains unclear how variables like temperature, pH, flow rate and conductivity correlate collectively with site electrofishing counts and eDNA concentrations. Resolving this question is important for two reasons: (1) typically, only eDNA, not physical specimens, is collected and measured, and (2) when methods like electrofishing and eDNA sampling are used in tandem, results often differ. Here unsupervised association rule-based machine learning is employed to discover interesting relationships among sampled covariates within a previously published case study of native brook trout (*Salvelinus fontinalis*) collected from Hanlon Creek (Guelph, Ontario, Canada) in September 2019. From a dataset of only 126 observations, the mining process revealed over 12000 plausible association rules linking covariates to eDNA concentrations (low/high) and electrofishing outcomes (absence/presence of brook trout). A strict pruning strategy reduced this ruleset to a manageable size of 153 associations, some of which were corroborated by existing literature, and some of which were novel (such as those potentially relating electrical conductivity to microbial and enzymatic activity). The entire workflow is included as a new R package called `RulesTools`. These results highlight the promise of association rule mining as a tool for guiding eDNA metadata collection, complementing statistical modelling, and informing conservation and management decision-making.

**Open Research Statement:** The `RulesTools` R package is available for download through the Comprehensive R Archive Network (CRAN) at https://cran.r-project.org/web/packages/RulesTools/index.html and via GitHub at https://github.com/nikolett0203/RulesTools. The brook trout dataset utilized in this study can also be found at the above links.
