## Supplemental for "Mining association rules for targeted spatiotemporal aquatic environmental DNA (eDNA) sampling": SupplementaryFile1.csv

	rules	support	confidence	coverage	lift	count
71	{Backpack=OSMOS,Site=2} => {eDNAConc=high}	0.0952380952380952	1	0.0952380952380952	1.68	12
73	{VolumeFiltered=low,Site=2} => {eDNAConc=high}	0.0952380952380952	1	0.0952380952380952	1.68	12
83	{Backpack=OSMOS,Site=5} => {eDNAConc=high}	0.0952380952380952	1	0.0952380952380952	1.68	12
100	{Conductivity=high,VolumeFiltered=high} => {eDNAConc=high}	0.0952380952380952	1	0.0952380952380952	1.68	12
108	{WaterTemp=high,VolumeFiltered=high} => {eDNAConc=high}	0.0952380952380952	1	0.0952380952380952	1.68	12
115	{AirTemp=high,VolumeFiltered=high} => {eDNAConc=high}	0.0952380952380952	1	0.0952380952380952	1.68	12
436	{pH=high,DissolvedOxygen=low,Backpack=OSMOS} => {eDNAConc=high}	0.0952380952380952	1	0.0952380952380952	1.68	12
446	{pH=high,DissolvedOxygen=low,VolumeFiltered=low} => {eDNAConc=high}	0.0952380952380952	1	0.0952380952380952	1.68	12
539	{DissolvedOxygen=high,VolumeFiltered=high,Backpack=OSMOS} => {eDNAConc=high}	0.0952380952380952	1	0.0952380952380952	1.68	12
541	{pH=high,VolumeFiltered=high,Backpack=OSMOS} => {eDNAConc=high}	0.0952380952380952	1	0.0952380952380952	1.68	12
560	{eFishCatch=present,DissolvedOxygen=high,VolumeFiltered=high} => {eDNAConc=high}	0.0952380952380952	1	0.0952380952380952	1.68	12
1461	{eFishCatch=present,pH=high,Conductivity=low,Backpack=OSMOS} => {eDNAConc=high}	0.0952380952380952	1	0.0952380952380952	1.68	12
1466	{eFishCatch=present,WaterTemp=low,pH=high,Backpack=OSMOS} => {eDNAConc=high}	0.0952380952380952	1	0.0952380952380952	1.68	12
1468	{eFishCatch=present,AirTemp=low,pH=high,Backpack=OSMOS} => {eDNAConc=high}	0.0952380952380952	1	0.0952380952380952	1.68	12
1492	{eFishCatch=present,pH=high,Conductivity=low,VolumeFiltered=low} => {eDNAConc=high}	0.0952380952380952	1	0.0952380952380952	1.68	12
1497	{eFishCatch=present,WaterTemp=low,pH=high,VolumeFiltered=low} => {eDNAConc=high}	0.0952380952380952	1	0.0952380952380952	1.68	12
1499	{eFishCatch=present,AirTemp=low,pH=high,VolumeFiltered=low} => {eDNAConc=high}	0.0952380952380952	1	0.0952380952380952	1.68	12
35	{VolumeFiltered=high,Site=4} => {eDNAConc=high}	0.0476190476190476	1	0.0476190476190476	1.68	6
82	{VolumeFiltered=high,Site=5} => {eDNAConc=high}	0.0476190476190476	1	0.0476190476190476	1.68	6
173	{eFishCatch=absent,VolumeFiltered=high,Backpack=OSMOS} => {eDNAConc=high}	0.0476190476190476	1	0.0476190476190476	1.68	6
283	{VolumeFiltered=high,Backpack=OSMOS,Site=1} => {eDNAConc=high}	0.0476190476190476	1	0.0476190476190476	1.68	6
583	{eFishCatch=present,pH=high,Backpack=OSMOS} => {eDNAConc=high}	0.261904761904762	0.916666666666667	0.285714285714286	1.54	33
46	{Backpack=ANDe,Site=3} => {eDNAConc=high}	0.0873015873015873	0.916666666666667	0.0952380952380952	1.54	11
63	{pH=low,Backpack=ANDe} => {eDNAConc=high}	0.0873015873015873	0.916666666666667	0.0952380952380952	1.54	11
92	{DissolvedOxygen=low,VolumeFiltered=low} => {eDNAConc=high}	0.126984126984127	0.888888888888889	0.142857142857143	1.49333333333333	16
602	{eFishCatch=present,Conductivity=low,VolumeFiltered=low} => {eDNAConc=high}	0.126984126984127	0.888888888888889	0.142857142857143	1.49333333333333	16
606	{eFishCatch=present,WaterTemp=low,VolumeFiltered=low} => {eDNAConc=high}	0.126984126984127	0.888888888888889	0.142857142857143	1.49333333333333	16
609	{eFishCatch=present,AirTemp=low,VolumeFiltered=low} => {eDNAConc=high}	0.126984126984127	0.888888888888889	0.142857142857143	1.49333333333333	16
101	{Conductivity=high,Backpack=OSMOS} => {eDNAConc=high}	0.166666666666667	0.875	0.19047619047619	1.47	21
109	{WaterTemp=high,Backpack=OSMOS} => {eDNAConc=high}	0.166666666666667	0.875	0.19047619047619	1.47	21
116	{AirTemp=high,Backpack=OSMOS} => {eDNAConc=high}	0.166666666666667	0.875	0.19047619047619	1.47	21
581	{eFishCatch=present,DissolvedOxygen=high,Backpack=OSMOS} => {eDNAConc=high}	0.166666666666667	0.875	0.19047619047619	1.47	21
567	{eFishCatch=present,VolumeFiltered=low,Backpack=OSMOS} => {eDNAConc=high}	0.246031746031746	0.861111111111111	0.285714285714286	1.44666666666667	31
136	{pH=high,Backpack=OSMOS} => {eDNAConc=high}	0.317460317460317	0.833333333333333	0.380952380952381	1.4	40
134	{DissolvedOxygen=high,Backpack=OSMOS} => {eDNAConc=high}	0.222222222222222	0.777777777777778	0.285714285714286	1.30666666666667	28
135	{eFishCatch=present,Backpack=OSMOS} => {eDNAConc=high}	0.293650793650794	0.770833333333333	0.380952380952381	1.295	37
546	{eFishCatch=present,VolumeFiltered=high,Backpack=ANDe} => {eDNAConc=high}	0.182539682539683	0.766666666666667	0.238095238095238	1.288	23
130	{VolumeFiltered=low,Backpack=OSMOS} => {eDNAConc=high}	0.253968253968254	0.761904761904762	0.333333333333333	1.28	32
14	{Backpack=OSMOS} => {eDNAConc=high}	0.349206349206349	0.733333333333333	0.476190476190476	1.232	44
164	{eFishCatch=present,pH=high} => {eDNAConc=high}	0.420634920634921	0.67948717948718	0.619047619047619	1.14153846153846	53
21	{eFishCatch=present} => {eDNAConc=high}	0.53968253968254	0.666666666666667	0.80952380952381	1.12	68
