## Supplemental for "Mining association rules for targeted spatiotemporal aquatic environmental DNA (eDNA) sampling": SupplementaryFile2.csv

	rules	support	confidence	coverage	lift	count
36	{eFishCatch=absent,Backpack=ANDe} => {eDNAConc=low}	0.0952380952380952	1	0.0952380952380952	2.47058823529412	12
72	{Backpack=ANDe,Site=1} => {eDNAConc=low}	0.0952380952380952	1	0.0952380952380952	2.47058823529412	12
555	{DissolvedOxygen=high,Conductivity=low,Backpack=ANDe} => {eDNAConc=low}	0.0952380952380952	1	0.0952380952380952	2.47058823529412	12
559	{WaterTemp=low,DissolvedOxygen=high,Backpack=ANDe} => {eDNAConc=low}	0.0952380952380952	1	0.0952380952380952	2.47058823529412	12
562	{AirTemp=low,DissolvedOxygen=high,Backpack=ANDe} => {eDNAConc=low}	0.0952380952380952	1	0.0952380952380952	2.47058823529412	12
252	{VolumeFiltered=high,Backpack=OSMOS,Site=3} => {eDNAConc=low}	0.0476190476190476	1	0.0476190476190476	2.47058823529412	6
285	{pH=low,VolumeFiltered=high,Backpack=OSMOS} => {eDNAConc=low}	0.0476190476190476	1	0.0476190476190476	2.47058823529412	6
398	{DissolvedOxygen=low,VolumeFiltered=high,Backpack=OSMOS} => {eDNAConc=low}	0.0476190476190476	1	0.0476190476190476	2.47058823529412	6
1242	{eFishCatch=present,Conductivity=low,VolumeFiltered=high,Backpack=OSMOS} => {eDNAConc=low}	0.0476190476190476	1	0.0476190476190476	2.47058823529412	6
1244	{eFishCatch=present,WaterTemp=low,VolumeFiltered=high,Backpack=OSMOS} => {eDNAConc=low}	0.0476190476190476	1	0.0476190476190476	2.47058823529412	6
1245	{eFishCatch=present,AirTemp=low,VolumeFiltered=high,Backpack=OSMOS} => {eDNAConc=low}	0.0476190476190476	1	0.0476190476190476	2.47058823529412	6
35	{eFishCatch=absent,VolumeFiltered=low} => {eDNAConc=low}	0.0396825396825397	0.833333333333333	0.0476190476190476	2.05882352941176	5
71	{VolumeFiltered=low,Site=1} => {eDNAConc=low}	0.0396825396825397	0.833333333333333	0.0476190476190476	2.05882352941176	5
540	{DissolvedOxygen=high,Conductivity=low,VolumeFiltered=low} => {eDNAConc=low}	0.0396825396825397	0.833333333333333	0.0476190476190476	2.05882352941176	5
544	{WaterTemp=low,DissolvedOxygen=high,VolumeFiltered=low} => {eDNAConc=low}	0.0396825396825397	0.833333333333333	0.0476190476190476	2.05882352941176	5
547	{AirTemp=low,DissolvedOxygen=high,VolumeFiltered=low} => {eDNAConc=low}	0.0396825396825397	0.833333333333333	0.0476190476190476	2.05882352941176	5
557	{pH=high,Conductivity=low,Backpack=ANDe} => {eDNAConc=low}	0.142857142857143	0.75	0.19047619047619	1.85294117647059	18
561	{WaterTemp=low,pH=high,Backpack=ANDe} => {eDNAConc=low}	0.142857142857143	0.75	0.19047619047619	1.85294117647059	18
564	{AirTemp=low,pH=high,Backpack=ANDe} => {eDNAConc=low}	0.142857142857143	0.75	0.19047619047619	1.85294117647059	18
3	{eFishCatch=absent} => {eDNAConc=low}	0.134920634920635	0.708333333333333	0.19047619047619	1.75	17
7	{Site=1} => {eDNAConc=low}	0.134920634920635	0.708333333333333	0.19047619047619	1.75	17
146	{DissolvedOxygen=high,Conductivity=low} => {eDNAConc=low}	0.134920634920635	0.708333333333333	0.19047619047619	1.75	17
150	{WaterTemp=low,DissolvedOxygen=high} => {eDNAConc=low}	0.134920634920635	0.708333333333333	0.19047619047619	1.75	17
153	{AirTemp=low,DissolvedOxygen=high} => {eDNAConc=low}	0.134920634920635	0.708333333333333	0.19047619047619	1.75	17
141	{DissolvedOxygen=high,Backpack=ANDe} => {eDNAConc=low}	0.222222222222222	0.666666666666667	0.333333333333333	1.64705882352941	28
131	{VolumeFiltered=low,Backpack=ANDe} => {eDNAConc=low}	0.126984126984127	0.666666666666667	0.19047619047619	1.64705882352941	16
82	{Backpack=ANDe,Site=5} => {eDNAConc=low}	0.0952380952380952	0.666666666666667	0.142857142857143	1.64705882352941	12
143	{pH=high,Backpack=ANDe} => {eDNAConc=low}	0.26984126984127	0.62962962962963	0.428571428571429	1.55555555555556	34
504	{pH=high,Conductivity=low,VolumeFiltered=high} => {eDNAConc=low}	0.142857142857143	0.6	0.238095238095238	1.48235294117647	18
508	{WaterTemp=low,pH=high,VolumeFiltered=high} => {eDNAConc=low}	0.142857142857143	0.6	0.238095238095238	1.48235294117647	18
511	{AirTemp=low,pH=high,VolumeFiltered=high} => {eDNAConc=low}	0.142857142857143	0.6	0.238095238095238	1.48235294117647	18
16	{Backpack=ANDe} => {eDNAConc=low}	0.277777777777778	0.53030303030303	0.523809523809524	1.31016042780749	35
118	{Conductivity=low,VolumeFiltered=high} => {eDNAConc=low}	0.198412698412698	0.520833333333333	0.380952380952381	1.28676470588235	25
119	{WaterTemp=low,VolumeFiltered=high} => {eDNAConc=low}	0.198412698412698	0.520833333333333	0.380952380952381	1.28676470588235	25
120	{AirTemp=low,VolumeFiltered=high} => {eDNAConc=low}	0.198412698412698	0.520833333333333	0.380952380952381	1.28676470588235	25
