## Supplemental for "Mining association rules for targeted spatiotemporal aquatic environmental DNA (eDNA) sampling": SupplementaryFile3.csv

	rules	support	confidence	coverage	lift	count
9	{AirTemp=high} => {eFishCatch=present}	0.428571428571429	1	0.428571428571429	1.23529411764706	54
10	{WaterTemp=high} => {eFishCatch=present}	0.428571428571429	1	0.428571428571429	1.23529411764706	54
11	{Conductivity=high} => {eFishCatch=present}	0.428571428571429	1	0.428571428571429	1.23529411764706	54
7	{DissolvedOxygen=low} => {eFishCatch=present}	0.380952380952381	1	0.380952380952381	1.23529411764706	48
147	{eDNAConc=high,Backpack=ANDe} => {eFishCatch=present}	0.246031746031746	1	0.246031746031746	1.23529411764706	31
6	{Site=5} => {eFishCatch=present}	0.238095238095238	1	0.238095238095238	1.23529411764706	30
2	{Site=4} => {eFishCatch=present}	0.19047619047619	1	0.19047619047619	1.23529411764706	24
3	{Site=3} => {eFishCatch=present}	0.19047619047619	1	0.19047619047619	1.23529411764706	24
4	{pH=low} => {eFishCatch=present}	0.19047619047619	1	0.19047619047619	1.23529411764706	24
5	{Site=2} => {eFishCatch=present}	0.19047619047619	1	0.19047619047619	1.23529411764706	24
137	{VolumeFiltered=low,Backpack=ANDe} => {eFishCatch=present}	0.19047619047619	1	0.19047619047619	1.23529411764706	24
141	{eDNAConc=high,VolumeFiltered=low} => {eFishCatch=present}	0.30952380952381	0.975	0.317460317460317	1.20441176470588	39
14	{VolumeFiltered=low} => {eFishCatch=present}	0.476190476190476	0.909090909090909	0.523809523809524	1.12299465240642	60
19	{eDNAConc=high} => {eFishCatch=present}	0.53968253968254	0.906666666666667	0.595238095238095	1.12	68
