## Supplemental for "Mining association rules for targeted spatiotemporal aquatic environmental DNA (eDNA) sampling": SupplementaryFile4.csv

	rules	support	confidence	coverage	lift	count
2	{Site=1} => {eFishCatch=absent}	0.19047619047619	1	0.19047619047619	5.25	24
63	{WaterTemp=low,DissolvedOxygen=high} => {eFishCatch=absent}	0.19047619047619	1	0.19047619047619	5.25	24
67	{AirTemp=low,DissolvedOxygen=high} => {eFishCatch=absent}	0.19047619047619	1	0.19047619047619	5.25	24
70	{DissolvedOxygen=high,Conductivity=low} => {eFishCatch=absent}	0.19047619047619	1	0.19047619047619	5.25	24
135	{eDNAConc=low,DissolvedOxygen=high,VolumeFiltered=high} => {eFishCatch=absent}	0.0952380952380952	1	0.0952380952380952	5.25	12
435	{eDNAConc=high,WaterTemp=low,VolumeFiltered=high,Backpack=OSMOS} => {eFishCatch=absent}	0.0476190476190476	1	0.0476190476190476	5.25	6
437	{WaterTemp=low,pH=high,VolumeFiltered=high,Backpack=OSMOS} => {eFishCatch=absent}	0.0476190476190476	1	0.0476190476190476	5.25	6
439	{eDNAConc=high,AirTemp=low,VolumeFiltered=high,Backpack=OSMOS} => {eFishCatch=absent}	0.0476190476190476	1	0.0476190476190476	5.25	6
441	{AirTemp=low,pH=high,VolumeFiltered=high,Backpack=OSMOS} => {eFishCatch=absent}	0.0476190476190476	1	0.0476190476190476	5.25	6
442	{eDNAConc=high,Conductivity=low,VolumeFiltered=high,Backpack=OSMOS} => {eFishCatch=absent}	0.0476190476190476	1	0.0476190476190476	5.25	6
444	{pH=high,Conductivity=low,VolumeFiltered=high,Backpack=OSMOS} => {eFishCatch=absent}	0.0476190476190476	1	0.0476190476190476	5.25	6
381	{eDNAConc=low,WaterTemp=low,pH=high,Backpack=OSMOS} => {eFishCatch=absent}	0.0396825396825397	1	0.0396825396825397	5.25	5
384	{eDNAConc=low,AirTemp=low,pH=high,Backpack=OSMOS} => {eFishCatch=absent}	0.0396825396825397	1	0.0396825396825397	5.25	5
386	{eDNAConc=low,pH=high,Conductivity=low,Backpack=OSMOS} => {eFishCatch=absent}	0.0396825396825397	1	0.0396825396825397	5.25	5
406	{eDNAConc=low,WaterTemp=low,pH=high,VolumeFiltered=low} => {eFishCatch=absent}	0.0396825396825397	1	0.0396825396825397	5.25	5
409	{eDNAConc=low,AirTemp=low,pH=high,VolumeFiltered=low} => {eFishCatch=absent}	0.0396825396825397	1	0.0396825396825397	5.25	5
411	{eDNAConc=low,pH=high,Conductivity=low,VolumeFiltered=low} => {eFishCatch=absent}	0.0396825396825397	1	0.0396825396825397	5.25	5
150	{eDNAConc=low,WaterTemp=low,pH=high} => {eFishCatch=absent}	0.134920634920635	0.739130434782609	0.182539682539683	3.8804347826087	17
153	{eDNAConc=low,AirTemp=low,pH=high} => {eFishCatch=absent}	0.134920634920635	0.739130434782609	0.182539682539683	3.8804347826087	17
155	{eDNAConc=low,pH=high,Conductivity=low} => {eFishCatch=absent}	0.134920634920635	0.739130434782609	0.182539682539683	3.8804347826087	17
137	{eDNAConc=low,WaterTemp=low,VolumeFiltered=low} => {eFishCatch=absent}	0.0396825396825397	0.714285714285714	0.0555555555555556	3.75	5
138	{eDNAConc=low,AirTemp=low,VolumeFiltered=low} => {eFishCatch=absent}	0.0396825396825397	0.714285714285714	0.0555555555555556	3.75	5
139	{eDNAConc=low,Conductivity=low,VolumeFiltered=low} => {eFishCatch=absent}	0.0396825396825397	0.714285714285714	0.0555555555555556	3.75	5
136	{eDNAConc=low,pH=high,VolumeFiltered=high} => {eFishCatch=absent}	0.0952380952380952	0.666666666666667	0.142857142857143	3.5	12
187	{DissolvedOxygen=high,VolumeFiltered=high,Backpack=ANDe} => {eFishCatch=absent}	0.0952380952380952	0.666666666666667	0.142857142857143	3.5	12
131	{eDNAConc=low,VolumeFiltered=high,Backpack=ANDe} => {eFishCatch=absent}	0.0952380952380952	0.631578947368421	0.150793650793651	3.31578947368421	12
142	{eDNAConc=low,WaterTemp=low,Backpack=ANDe} => {eFishCatch=absent}	0.0952380952380952	0.631578947368421	0.150793650793651	3.31578947368421	12
143	{eDNAConc=low,AirTemp=low,Backpack=ANDe} => {eFishCatch=absent}	0.0952380952380952	0.631578947368421	0.150793650793651	3.31578947368421	12
144	{eDNAConc=low,Conductivity=low,Backpack=ANDe} => {eFishCatch=absent}	0.0952380952380952	0.631578947368421	0.150793650793651	3.31578947368421	12
129	{eDNAConc=low,DissolvedOxygen=high,Backpack=OSMOS} => {eFishCatch=absent}	0.0396825396825397	0.625	0.0634920634920635	3.28125	5
130	{eDNAConc=low,pH=high,Backpack=OSMOS} => {eFishCatch=absent}	0.0396825396825397	0.625	0.0634920634920635	3.28125	5
47	{DissolvedOxygen=high,VolumeFiltered=high} => {eFishCatch=absent}	0.142857142857143	0.6	0.238095238095238	3.15	18
193	{WaterTemp=low,pH=high,VolumeFiltered=high} => {eFishCatch=absent}	0.142857142857143	0.6	0.238095238095238	3.15	18
197	{AirTemp=low,pH=high,VolumeFiltered=high} => {eFishCatch=absent}	0.142857142857143	0.6	0.238095238095238	3.15	18
200	{pH=high,Conductivity=low,VolumeFiltered=high} => {eFishCatch=absent}	0.142857142857143	0.6	0.238095238095238	3.15	18
29	{eDNAConc=low,WaterTemp=low} => {eFishCatch=absent}	0.134920634920635	0.53125	0.253968253968254	2.7890625	17
30	{eDNAConc=low,AirTemp=low} => {eFishCatch=absent}	0.134920634920635	0.53125	0.253968253968254	2.7890625	17
31	{eDNAConc=low,Conductivity=low} => {eFishCatch=absent}	0.134920634920635	0.53125	0.253968253968254	2.7890625	17
64	{WaterTemp=low,pH=high} => {eFishCatch=absent}	0.19047619047619	0.5	0.380952380952381	2.625	24
68	{AirTemp=low,pH=high} => {eFishCatch=absent}	0.19047619047619	0.5	0.380952380952381	2.625	24
71	{pH=high,Conductivity=low} => {eFishCatch=absent}	0.19047619047619	0.5	0.380952380952381	2.625	24
157	{WaterTemp=low,VolumeFiltered=high,Backpack=OSMOS} => {eFishCatch=absent}	0.0476190476190476	0.5	0.0952380952380952	2.625	6
158	{AirTemp=low,VolumeFiltered=high,Backpack=OSMOS} => {eFishCatch=absent}	0.0476190476190476	0.5	0.0952380952380952	2.625	6
159	{Conductivity=low,VolumeFiltered=high,Backpack=OSMOS} => {eFishCatch=absent}	0.0476190476190476	0.5	0.0952380952380952	2.625	6
160	{eDNAConc=high,VolumeFiltered=high,Backpack=OSMOS} => {eFishCatch=absent}	0.0476190476190476	0.5	0.0952380952380952	2.625	6
162	{pH=high,VolumeFiltered=high,Backpack=OSMOS} => {eFishCatch=absent}	0.0476190476190476	0.5	0.0952380952380952	2.625	6
125	{eDNAConc=low,VolumeFiltered=low,Backpack=OSMOS} => {eFishCatch=absent}	0.0396825396825397	0.5	0.0793650793650794	2.625	5
26	{eDNAConc=low,VolumeFiltered=high} => {eFishCatch=absent}	0.0952380952380952	0.48	0.198412698412698	2.52	12
32	{eDNAConc=low,DissolvedOxygen=high} => {eFishCatch=absent}	0.134920634920635	0.472222222222222	0.285714285714286	2.47916666666667	17
48	{pH=high,VolumeFiltered=high} => {eFishCatch=absent}	0.142857142857143	0.428571428571429	0.333333333333333	2.25	18
33	{eDNAConc=low,pH=high} => {eFishCatch=absent}	0.134920634920635	0.404761904761905	0.333333333333333	2.125	17
43	{WaterTemp=low,VolumeFiltered=high} => {eFishCatch=absent}	0.142857142857143	0.375	0.380952380952381	1.96875	18
44	{AirTemp=low,VolumeFiltered=high} => {eFishCatch=absent}	0.142857142857143	0.375	0.380952380952381	1.96875	18
45	{Conductivity=low,VolumeFiltered=high} => {eFishCatch=absent}	0.142857142857143	0.375	0.380952380952381	1.96875	18
28	{eDNAConc=low,Backpack=ANDe} => {eFishCatch=absent}	0.0952380952380952	0.342857142857143	0.277777777777778	1.8	12
8	{WaterTemp=low} => {eFishCatch=absent}	0.19047619047619	0.333333333333333	0.571428571428571	1.75	24
9	{AirTemp=low} => {eFishCatch=absent}	0.19047619047619	0.333333333333333	0.571428571428571	1.75	24
10	{Conductivity=low} => {eFishCatch=absent}	0.19047619047619	0.333333333333333	0.571428571428571	1.75	24
3	{eDNAConc=low} => {eFishCatch=absent}	0.134920634920635	0.333333333333333	0.404761904761905	1.75	17
40	{DissolvedOxygen=high,Backpack=OSMOS} => {eFishCatch=absent}	0.0952380952380952	0.333333333333333	0.285714285714286	1.75	12
12	{DissolvedOxygen=high} => {eFishCatch=absent}	0.19047619047619	0.307692307692308	0.619047619047619	1.61538461538462	24
5	{VolumeFiltered=high} => {eFishCatch=absent}	0.142857142857143	0.3	0.476190476190476	1.575	18
13	{pH=high} => {eFishCatch=absent}	0.19047619047619	0.235294117647059	0.80952380952381	1.23529411764706	24
